# Protein Phosphatase 1 regulates atypical mitotic and meiotic division in *Plasmodium* sexual stages

**DOI:** 10.1101/2021.01.15.426883

**Authors:** Mohammad Zeeshan, Rajan Pandey, Amit Kumar Subudhi, David J. P. Ferguson, Gursimran Kaur, Ravish Rashpa, Raushan Nugmanova, Declan Brady, Andrew R. Bottrill, Sue Vaughan, Mathieu Brochet, Mathieu Bollen, Arnab Pain, Anthony A. Holder, David S. Guttery, Rita Tewari

## Abstract

PP1 is a conserved eukaryotic serine/threonine phosphatase that regulates many aspects of mitosis and meiosis, often working in concert with other phosphatases, such as CDC14 and CDC25. The proliferative stages of the malaria parasite life cycle include sexual development within the mosquito vector, with male gamete formation characterized by an atypical rapid mitosis, consisting of three rounds of DNA synthesis, successive spindle formation with clustered kinetochores, and a meiotic stage during zygote to ookinete development following fertilization. It is unclear how PP1 is involved in these unusual processes. Using real-time live-cell and ultrastructural imaging, conditional gene knockdown, RNA-seq and proteomic approaches, we show that *Plasmodium* PP1 is implicated in both mitotic exit and, potentially, establishing cell polarity during zygote development in the mosquito midgut, suggesting that small molecule inhibitors of PP1 should be explored for blocking parasite transmission.
