## Supplementary material for "Protein Phosphatase 1 regulates atypical mitotic and meiotic division in *Plasmodium* sexual stages": Table S2

### Sheet: PP1-Schizont 10 hour
Gene ID	Product Description	MW	PP1GFP			WTGFP
PlasmoDB ID	Proteins pulled down by PP1GFP	Dalton	MS19-084	MS19-188	MS20-039	MS18-174
PBANKA_1028300	serine/threonine protein phosphatase PP1	34963	37	26	25	0
PBANKA_0516600	leucine-rich repeat protein	36735	22	29	29	0
PBANKA_0601600	conserved protein, unknown function	201925	21	37	21	0
PBANKA_0310800	RTR1 domain-containing protein, putative	97344	19	32	19	0
PBANKA_1238800	karyopherin beta, putative	127823	14	31	25	0
PBANKA_0610900	HSP40, subfamily A, putative	48417	13	21	24	0
PBANKA_1106700	60S ribosomal protein L4, putative	46131	12	16	4	0
PBANKA_1016700	leucine-rich repeat protein	32727	10	13	3	0
PBANKA_0819900	nucleosome assembly protein	31688	10	6	3	0
PBANKA_1118600	cell division cycle protein 48 homologue, putative	90838	10	13	18	0
PBANKA_1340400	lactate dehydrogenase, putative	36957	10	5	7	0
PBANKA_1218500	protein phosphatase inhibitor 2, putative	16664	9	8	7	0
PBANKA_1352000	elongation factor 1-gamma, putative	46785	9	19	8	0
PBANKA_1134100	T-complex protein 1 subunit delta, putative	57937	9	17	12	0
PBANKA_1137800	glideosome-associated connector	291405	9	35	24	0
PBANKA_0517000	early transcribed membrane protein	32858	8	4	2	0
PBANKA_1444100	T-complex protein 1 subunit gamma, putative	60835	8	16	18	0
PBANKA_1218200	T-complex protein 1 subunit epsilon, putative	59183	7	17	15	0
PBANKA_0515400	conserved Plasmodium protein, unknown function	77377	7	22	12	0
PBANKA_0918000	60S acidic ribosomal protein P0, putative	34860	7	8	10	0
PBANKA_1228200	glutamate dehydrogenase, putative	140172	7	0	0	0
PBANKA_1318400	6-phosphogluconate dehydrogenase, decarboxylating, putative	53356	7	11	11	0
PBANKA_0926700	exported protein 1	17943	6	3	3	0
PBANKA_0308600	asparagine--tRNA ligase, putative	66453	6	14	4	0
PBANKA_0941500	40S ribosomal protein S4, putative	29844	6	10	16	0
PBANKA_1116800	conserved protein, unknown function	53339	6	11	6	0
PBANKA_1360300	DNA/RNA-binding protein Alba 4, putative	42165	6	0	10	0
PBANKA_1423500	60S ribosomal protein L13-2, putative	25418	6	5	10	0
PBANKA_1424300	conserved protein, unknown function	32585	5	4	10	0
PBANKA_0310900	T-complex protein 1 subunit theta, putative	60807	5	19	7	0
PBANKA_0505100	ADP-ribosylation factor, putative	20861	5	5	3	0
PBANKA_0511900	60S ribosomal protein L3, putative	44365	5	10	17	0
PBANKA_0922100	40S ribosomal protein S18, putative	17881	5	6	6	0
PBANKA_1226500	proteasome subunit beta type-4, putative	29772	5	4	2	0
PBANKA_1231700	60S ribosomal protein L2, putative	27890	5	7	7	0
PBANKA_1310800	40S ribosomal protein S5, putative	29938	5	10	11	0
PBANKA_1456100	40S ribosomal protein S17, putative	16077	5	4	4	0
PBANKA_0107300	T-complex protein 1 subunit zeta, putative	61432	4	15	9	0
PBANKA_0414600	40S ribosomal protein S15A, putative	14927	4	5	7	0
PBANKA_0524200	early transcribed membrane protein	16748	4	0	2	0
PBANKA_0615200	calcium-dependent protein kinase 4	60589	4	0	3	0
PBANKA_0710500	conserved Plasmodium protein, unknown function	67544	4	7	2	0
PBANKA_0717800	60S ribosomal protein L15, putative	24082	4	5	7	0
PBANKA_0917900	26S protease regulatory subunit 6A, putative	50976	4	8	3	0
PBANKA_0941900	histone H4, putative	11455	4	5	7	0
PBANKA_1010500	Hsp70/Hsp90 organizing protein, putative	65643	4	17	4	0
PBANKA_1217600	histone H2A.Z, putative	16493	4	3	3	0
PBANKA_1309900	M17 leucyl aminopeptidase, putative	72092	4	6	3	0
PBANKA_1354400	60S ribosomal protein L18, putative	21700	4	4	8	0
PBANKA_1410400	V-type proton ATPase catalytic subunit A, putative	68350	4	4	8	0
PBANKA_1019500	60S ribosomal protein L5, putative	33882	3	10	10	0
PBANKA_1101300	skeleton-binding protein 1	90742	3	3	0	0
PBANKA_0207000	calcium-transporting ATPase, putative	127352	3	8	3	0
PBANKA_0312400	DNA-directed RNA polymerase II subunit RPB2, putative	148254	3	20	29	0
PBANKA_0928100	phosphoglycerate mutase, putative	28706	3	8	4	0
PBANKA_0943600	60S acidic ribosomal protein P1, putative	12897	3	5	0	0
PBANKA_1003800	V-type proton ATPase subunit B, putative	55828	3	9	7	0
PBANKA_1019400	60S ribosomal protein L7-3, putative	33283	3	9	15	0
PBANKA_1117000	histone H2A, putative	14221	3	0	2	0
PBANKA_1135100	40S ribosomal protein S15, putative	17257	3	4	5	0
PBANKA_1202400	60S ribosomal protein L13, putative	23767	3	5	9	0
PBANKA_1215600	40S ribosomal protein S3A, putative	29984	3	12	17	0
PBANKA_1301300	trailer hitch homolog	39068	3	0	8	0
PBANKA_1324400	60S ribosomal protein L27, putative	16864	3	9	10	0
PBANKA_1329300	40S ribosomal protein S3, putative	24735	3	10	15	0
PBANKA_1411300	eukaryotic translation initation factor 4 gamma, putative	118027	3	4	5	0
PBANKA_1415600	DNA replication licensing factor MCM4, putative	107501	3	2	8	0
PBANKA_1426900	ATP-dependent RNA helicase DBP1, putative	104217	3	4	8	0
PBANKA_1452600	calcyclin binding protein, putative	26602	3	10	7	0
PBANKA_1456200	rab specific GDP dissociation inhibitor, putative	52035	2	7	4	0
PBANKA_0107100	proteasome subunit alpha type-2, putative	26445	2	6	2	0
PBANKA_0108800	histone H3, putative	15445	2	0	2	0
PBANKA_0410600	60S ribosomal protein L26, putative	14790	2	4	4	0
PBANKA_0503600	60S ribosomal protein L30e, putative	11812	2	3	6	0
PBANKA_0602700	nucleosome assembly protein, putative	40318	2	7	3	0
PBANKA_0807000	DNA-directed RNA polymerase II subunit RPB1, putative	261052	2	19	30	0
PBANKA_0807600	40S ribosomal protein S11, putative	18719	2	7	9	0
PBANKA_0813900	26S proteasome regulatory subunit RPN8, putative	36839	2	2	0	0
PBANKA_0906500	60S ribosomal protein L28, putative	14582	2	2	4	0
PBANKA_0912300	tudor staphylococcal nuclease, putative	117852	2	7	8	0
PBANKA_0918100	60S ribosomal protein L38, putative	9673	2	2	2	0
PBANKA_0941800	histone H2B, putative	13257	2	2	7	0
PBANKA_1025800	prefoldin subunit 2, putative	14658	2	6	8	0
PBANKA_1028400	60S ribosomal protein L10, putative	25246	2	7	8	0
PBANKA_1033900	40S ribosomal protein S8e, putative	24992	2	7	8	0
PBANKA_1117500	ribosomal protein L27a, putative	16836	2	5	4	0
PBANKA_1126500	acetyl-CoA synthetase, putative	107705	2	7	7	0
PBANKA_1137900	proliferating cell nuclear antigen 1, putative	30674	2	3	2	0
PBANKA_1206600	26S protease regulatory subunit 4, putative	49708	2	5	7	0
PBANKA_1210200	PRE-binding protein, putative	111201	2	8	19	0
PBANKA_1213600	cysteine--tRNA ligase, putative	78377	2	3	0	0
PBANKA_1228000	1-cys peroxiredoxin, putative	25394	2	2	2	0
PBANKA_1231000	40S ribosomal protein S11, putative	16074	2	5	7	0
PBANKA_1234200	40S ribosomal protein S24, putative	15272	2	3	5	0
PBANKA_1241800	DNA replication licensing factor MCM3, putative	107298	2	0	8	0
PBANKA_1305100	60S ribosomal protein L1, putative	24819	2	4	5	0
PBANKA_1322700	ATP-dependent RNA helicase DBP5, putative	77265	2	0	2	0
PBANKA_1329700	26S proteasome regulatory subunit RPN2, putative	138085	2	10	3	0
PBANKA_1338300	60S ribosomal protein L6, putative	21646	2	4	5	0
PBANKA_1351900	60S ribosomal protein L6, putative	26742	2	5	8	0
PBANKA_1354500	60S ribosomal protein L18-2, putative	21523	2	4	6	0
PBANKA_1362000	glutamate--tRNA ligase, putative	94132	2	8	8	0
PBANKA_1364200	60S ribosomal protein L17, putative	22853	2	4	4	0
PBANKA_1401300	40S ribosomal protein S7, putative	22481	2	2	7	0
PBANKA_1404900	26S protease regulatory subunit 10B, putative	44720	2	9	6	0
PBANKA_1409600	meiosis-specific nuclear structural protein 1, putative	59504	2	0	3	0
PBANKA_1410000	26S protease regulatory subunit 7, putative	46816	2	8	5	0
PBANKA_1416300	40S ribosomal protein S19, putative	16875	2	4	4	0
PBANKA_1420600	histone H2B variant, putative	13748	2	4	4	0
PBANKA_1428700	eukaryotic translation initiation factor 3 subunit A, putative	152449	2	11	20	0
PBANKA_1441100	haloacid dehalogenase-like hydrolase, putative	32773	2	3	2	0
PBANKA_1450700	clustered-asparagine-rich protein, putative	45674	2	4	0	0
PBANKA_1034400	plasmepsin IV	50482	0	5	8	0
PBANKA_0109100	transketolase, putative	75511	0	7	2	0
PBANKA_0403800	conserved Plasmodium membrane protein, unknown function	86379	0	2	2	0
PBANKA_0416000	high molecular weight rhoptry protein 3, putative	105071	0	7	8	0
PBANKA_0515500	protein phosphatase inhibitor 3, putative	13065	0	4	2	0
PBANKA_0821700	inosine-5'-monophosphate dehydrogenase, putative	55897	0	0	0	0
PBANKA_0913400	protein phosphatase PPM8	66193	0	0	2	0
PBANKA_1026200	NADP-specific glutamate dehydrogenase, putative	52979	0	0	0	0
PBANKA_1143600	alanine--tRNA ligase, putative	141345	0	5	0	0
PBANKA_1211000	GMP synthase [glutamine-hydrolyzing], putative	62690	0	4	0	0
PBANKA_0105600	translation initiation factor IF-2, putative	106718	0	2	6	0
PBANKA_0203300	DNA-directed RNA polymerase II subunit RPB9, putative	26923	0	3	3	0
PBANKA_0211500	proteasome subunit alpha type-5, putative	28347	0	9	3	0
PBANKA_0212100	eukaryotic translation initiation factor 2 subunit alpha	37376	0	2	2	0
PBANKA_0303600	26S proteasome regulatory subunit RPN1, putative	110701	0	7	2	0
PBANKA_0307000	60S ribosomal protein L37ae, putative	10808	0	4	4	0
PBANKA_0310000	protein SIS1, putative	38121	0	3	2	0
PBANKA_0401500	exportin-1, putative	146649	0	2	3	0
PBANKA_0401600	N-ethylmaleimide-sensitive fusion protein, putative	88120	0	3	2	0
PBANKA_0403000	60S ribosomal protein L44, putative	12065	0	3	3	0
PBANKA_0404600	activator of Hsp90 ATPase, putative	41217	0	2	2	0
PBANKA_0404700	glutaredoxin 1, putative	12387	0	3	3	0
PBANKA_0405500	60S ribosomal protein L7, putative	30489	0	4	7	0
PBANKA_0410300	26S proteasome regulatory subunit RPN12, putative	35619	0	2	0	0
PBANKA_0417500	60S ribosomal protein L32, putative	15523	0	2	7	0
PBANKA_0502200	26S proteasome regulatory subunit p55, putative	55277	0	4	2	0
PBANKA_0518700	methionine--tRNA ligase, putative	104701	0	4	2	0
PBANKA_0604800	eukaryotic translation initiation factor 3 subunit C, putative	108912	0	3	8	0
PBANKA_0609900	heat shock protein DNAJ homologue Pfj4, putative	27878	0	3	4	0
PBANKA_0614500	eukaryotic translation initiation factor 3 subunit I, putative	37212	0	4	7	0
PBANKA_0617100	60S ribosomal protein L11a, putative	20252	0	2	3	0
PBANKA_0617200	40S ribosomal protein S10, putative	16627	0	2	2	0
PBANKA_0707400	RNA-binding protein, putative	32905	0	2	3	0
PBANKA_0708000	protein transport protein SEC23, putative	86136	0	4	3	0
PBANKA_0715200	eukaryotic translation initiation factor 3 subunit G, putative	31554	0	0	3	0
PBANKA_0715600	26S protease regulatory subunit 6B, putative	45191	0	5	5	0
PBANKA_0720300	eukaryotic translation initiation factor 3 subunit M, putative	51417	0	2	3	0
PBANKA_0803600	importin-7, putative	143632	0	2	2	0
PBANKA_0808800	prefoldin-like protein, putative	35250	0	3	5	0
PBANKA_0809100	proteasome activator 28 subunit beta, putative	32812	0	4	2	0
PBANKA_0819300	eukaryotic translation initiation factor 3 subunit F, putative	36056	0	2	0	0
PBANKA_0823500	glutamine synthetase, putative	64271	0	4	0	0
PBANKA_0823900	DNA-directed RNA polymerase II subunit RPB3, putative	38594	0	6	10	0
PBANKA_0824700	thioredoxin reductase, putative	71400	0	2	3	0
PBANKA_0830200	high molecular weight rhoptry protein 2	160022	0	8	16	0
PBANKA_0832600	proteasome subunit beta type-6, putative	31721	0	5	3	0
PBANKA_0903600	dynamin-like protein, putative	93518	0	0	12	0
PBANKA_0906400	60S ribosomal protein L35ae, putative	16483	0	5	6	0
PBANKA_0910200	protein phosphatase PPM2	89122	0	7	0	0
PBANKA_0912100	casein kinase 1, putative	37672	0	0	7	0
PBANKA_0913700	coatomer subunit delta, putative	57496	0	0	4	0
PBANKA_0919000	26S proteasome regulatory subunit RPN7, putative	46571	0	4	0	0
PBANKA_0924900	translation elongation factor EF-1, subunit alpha, putative	59974	0	6	3	0
PBANKA_0931200	heat shock protein 101	103200	0	0	4	0
PBANKA_0937700	60S ribosomal protein L36, putative	12726	0	2	3	0
PBANKA_0938600	casein kinase 2, alpha subunit	39972	0	6	6	0
PBANKA_0940900	RuvB-like helicase 2, putative	53405	0	3	7	0
PBANKA_1008200	cGMP-dependent protein kinase	97900	0	5	3	0
PBANKA_1008800	glucose-6-phosphate isomerase, putative	68074	0	3	0	0
PBANKA_1010800	CCR4-associated factor 16, putative	29681	0	7	2	0
PBANKA_1013100	60S ribosomal protein L14, putative	17924	0	5	6	0
PBANKA_1016300	proliferation-associated protein 2g4, putative	42763	0	5	3	0
PBANKA_1018500	transcription factor BTF3, putative	19935	0	3	2	0
PBANKA_1023500	conserved Plasmodium protein, unknown function	55077	0	2	2	0
PBANKA_1024900	DNA replication licensing factor MCM2, putative	111365	0	3	8	0
PBANKA_1032100	rhoptry-associated protein 1	70686	0	0	2	0
PBANKA_1039600	26S proteasome regulatory subunit RPN6, putative	73144	0	3	3	0
PBANKA_1101400	rhoptry-associated protein 2/3	45696	0	4	5	0
PBANKA_1103400	60S ribosomal protein L31, putative	13982	0	2	4	0
PBANKA_1111400	inositol-3-phosphate synthase, putative	69671	0	3	0	0
PBANKA_1112300	ras-related protein Rab-1B, putative	22905	0	2	3	0
PBANKA_1126200	protein DJ-1, putative	20706	0	7	8	0
PBANKA_1126400	transportin, putative	133958	0	0	2	0
PBANKA_1127700	nicotinate phosphoribosyltransferase, putative	79515	0	12	6	0
PBANKA_1130400	proteasome subunit alpha type-4, putative	27670	0	4	6	0
PBANKA_1130500	proteasome subunit alpha type-7, putative	27180	0	5	0	0
PBANKA_1137000	bergheilysin	133532	0	3	2	0
PBANKA_1138200	RuvB-like helicase 3, putative	53846	0	3	6	0
PBANKA_1140600	DNA-directed RNA polymerases I, II, and III subunit RPABC1, putative	24041	0	3	8	0
PBANKA_1144000	26S proteasome regulatory subunit RPN11, putative	35152	0	2	4	0
PBANKA_1204400	DNA/RNA-binding protein Alba 3, putative	11990	0	2	6	0
PBANKA_1205000	single-strand telomeric DNA-binding protein GBP2, putative	27843	0	4	6	0
PBANKA_1206100	eukaryotic translation initiation factor 3 subunit D, putative	62206	0	5	11	0
PBANKA_1209000	eukaryotic translation initiation factor 2 subunit beta, putative	25493	0	2	3	0
PBANKA_1218900	elongation factor 1-delta, putative	17658	0	2	0	0
PBANKA_1223100	proteasome subunit alpha type-6, putative	29618	0	5	2	0
PBANKA_1223300	ras-related protein Rab-18, putative	23126	0	3	2	0
PBANKA_1229000	Plasmodium exported protein (PHIST), unknown function	131466	0	0	2	0
PBANKA_1229200	60S ribosomal protein L19, putative	21595	0	2	5	0
PBANKA_1231800	60S ribosomal protein L12, putative	18214	0	2	4	0
PBANKA_1232500	eukaryotic translation initiation factor 3 subunit B, putative	84182	0	3	11	0
PBANKA_1234800	40S ribosomal protein S9, putative	22145	0	4	6	0
PBANKA_1242800	eukaryotic translation initiation factor 3 subunit E, putative	62559	0	5	2	0
PBANKA_1301400	proteasome subunit alpha type-1, putative	28894	0	3	2	0
PBANKA_1303700	vesicle-associated membrane protein, putative	26901	0	4	2	0
PBANKA_1306200	tRNA import protein tRIP	46173	0	3	3	0
PBANKA_1308900	histidine--tRNA ligase, putative	124655	0	2	3	0
PBANKA_1317400	HSP90 co-chaperone p23, putative	28116	0	4	2	0
PBANKA_1338400	V-type proton ATPase subunit G, putative	14050	0	4	2	0
PBANKA_1338600	60S ribosomal protein L23, putative	20691	0	4	6	0
PBANKA_1343300	proteasome subunit beta type-7, putative	29811	0	2	2	0
PBANKA_1346700	60S ribosomal protein L23, putative	14974	0	5	6	0
PBANKA_1347700	isoleucine--tRNA ligase, putative	151131	0	5	2	0
PBANKA_1348900	chaperone binding protein, putative	61000	0	2	3	0
PBANKA_1355100	40S ribosomal protein S6, putative	35469	0	7	9	0
PBANKA_1364300	glycerol kinase, putative	56555	0	3	4	0
PBANKA_1400600	cytoadherence linked asexual protein, putative	152163	0	7	8	0
PBANKA_1403400	DNA-directed RNA polymerase II subunit RPB11, putative	14206	0	2	2	0
PBANKA_1406700	carbamoyl phosphate synthetase, putative	247644	0	10	24	0
PBANKA_1421100	transcription elongation factor s-II, putative	42989	0	2	3	0
PBANKA_1422400	importin subunit beta, putative	100406	0	2	2	0
PBANKA_1426700	hydroxymethyldihydropterin pyrophosphokinase-dihydropteroate synthase, putative	79791	0	3	0	0
PBANKA_1429600	proline--tRNA ligase	88154	0	3	2	0
PBANKA_1434200	arginine--tRNA ligase, putative	68501	0	2	4	0
	* here only unique proteins present in PP1 is shown

### Sheet: PP1-Schizont 24hr
Accession Number	Product Description	MW	PP1GFP			WTGFP
PlasmoDB ID	Proteins pulled down by PP1GFP	Dalton	MS19-188	MS19-188	MS20-039	MS19-222
PBANKA_0601600	conserved protein, unknown function	201925	36	17	35	0
PBANKA_0516600	leucine-rich repeat protein	36735	33	26	26	0
PBANKA_1028300	serine/threonine protein phosphatase PP1	34963	31	26	23	0
PBANKA_0515400	conserved Plasmodium protein, unknown function	77377	17	10	18	0
PBANKA_0513600	adenosine deaminase, putative	41988	15	10	6	0
PBANKA_0310800	RTR1 domain-containing protein, putative	97344	15	8	11	0
PBANKA_1210800	hypoxanthine-guanine phosphoribosyltransferase, putative	26525	11	11	12	0
PBANKA_1218500	protein phosphatase inhibitor 2, putative	16664	11	7	9	0
PBANKA_1410300	M1-family alanyl aminopeptidase, putative	123351	10	0	8	0
PBANKA_1318400	6-phosphogluconate dehydrogenase, decarboxylating, putative	53356	9	5	9	0
PBANKA_0207000	calcium-transporting ATPase, putative	127352	8	0	6	0
PBANKA_0928100	phosphoglycerate mutase, putative	28706	7	4	4	0
PBANKA_0109100	transketolase, putative	75511	7	2	4	0
PBANKA_0312400	DNA-directed RNA polymerase II subunit RPB2, putative	148254	7	2	16	0
PBANKA_1223100	proteasome subunit alpha type-6, putative	29618	7	0	2	0
PBANKA_1346600	glutamine--tRNA ligase, putative	100877	7	0	5	0
PBANKA_1441100	haloacid dehalogenase-like hydrolase, putative	32773	6	2	2	0
PBANKA_1137000	bergheilysin	133532	6	0	3	0
PBANKA_1429600	proline--tRNA ligase	88154	6	0	5	0
PBANKA_1450200	serine hydroxymethyltransferase, putative	49624	5	3	7	0
PBANKA_0833000	profilin	19266	5	2	2	0
PBANKA_1355100	40S ribosomal protein S6, putative	35469	5	2	8	0
PBANKA_1400600	cytoadherence linked asexual protein, putative	152163	5	2	23	0
PBANKA_0910200	protein phosphatase PPM2	89122	5	0	3	0
PBANKA_1003800	V-type proton ATPase subunit B, putative	55828	5	0	8	0
PBANKA_1417300	translocation protein SEC63, putative	77763	5	0	4	0
PBANKA_1019400	60S ribosomal protein L7-3, putative	33283	4	4	13	0
PBANKA_0101000	MYND-type zinc finger protein, putative	30737	4	2	3	0
PBANKA_0601900	high mobility group protein B1, putative	12405	4	2	0	0
PBANKA_1008800	glucose-6-phosphate isomerase, putative	68074	4	2	0	0
PBANKA_1016300	proliferation-associated protein 2g4, putative	42763	4	2	6	0
PBANKA_1306200	tRNA import protein tRIP	46173	4	2	4	0
PBANKA_1338400	V-type proton ATPase subunit G, putative	14050	4	2	0	0
PBANKA_0807000	DNA-directed RNA polymerase II subunit RPB1, putative	261052	4	0	18	0
PBANKA_0823100	S-adenosylmethionine synthetase, putative	45098	4	0	13	0
PBANKA_0832600	proteasome subunit beta type-6, putative	31721	4	0	4	0
PBANKA_0918000	60S acidic ribosomal protein P0, putative	34860	4	0	9	0
PBANKA_0924900	translation elongation factor EF-1, subunit alpha, putative	59974	4	0	3	0
PBANKA_0938600	casein kinase 2, alpha subunit	39972	4	0	9	0
PBANKA_1018600	60S ribosomal protein L21, putative	18712	4	0	9	0
PBANKA_1101400	rhoptry-associated protein 2/3	45696	4	0	12	0
PBANKA_1121700	leucine--tRNA ligase, putative	146879	4	0	8	0
PBANKA_1125500	ATPase, putative	43109	4	0	0	0
PBANKA_1126500	acetyl-CoA synthetase, putative	107705	4	0	10	0
PBANKA_1142800	conserved protein, unknown function	69365	4	0	2	0
PBANKA_1210900	phosphoglucomutase, putative	68160	4	0	3	0
PBANKA_1213600	cysteine--tRNA ligase, putative	78377	4	0	0	0
PBANKA_1420600	histone H2B variant, putative	13748	4	0	5	0
PBANKA_0503600	60S ribosomal protein L30e, putative	11812	3	3	5	0
PBANKA_0515500	protein phosphatase inhibitor 3, putative	13065	3	3	3	0
PBANKA_0603200	eukaryotic translation initiation factor 5A, putative	17553	3	3	0	0
PBANKA_0405400	40S ribosomal protein S12, putative	15461	3	2	3	0
PBANKA_1120700	nascent polypeptide-associated complex subunit alpha, putative	20820	3	2	2	0
PBANKA_0314200	calcium-dependent protein kinase 1	60808	3	0	4	0
PBANKA_0401500	exportin-1, putative	146649	3	0	4	0
PBANKA_0403800	conserved Plasmodium membrane protein, unknown function	86379	3	0	2	0
PBANKA_0619900	Obg-like ATPase 1, putative	45320	3	0	3	0
PBANKA_0920000	multiprotein-bridging factor 1, putative	15625	3	0	4	0
PBANKA_1028700	26S proteasome regulatory subunit RPN13, putative	29569	3	0	4	0
PBANKA_1134200	pyrroline-5-carboxylate reductase, putative	28328	3	0	4	0
PBANKA_1143600	alanine--tRNA ligase, putative	141345	3	0	6	0
PBANKA_1209000	eukaryotic translation initiation factor 2 subunit beta, putative	25493	3	0	5	0
PBANKA_0823900	DNA-directed RNA polymerase II subunit RPB3, putative	38594	2	2	7	0
PBANKA_0906400	60S ribosomal protein L35ae, putative	16483	2	2	4	0
PBANKA_1223300	ras-related protein Rab-18, putative	23126	2	2	4	0
PBANKA_1364200	60S ribosomal protein L17, putative	22853	2	2	3	0
PBANKA_1401300	40S ribosomal protein S7, putative	22481	2	2	6	0
PBANKA_1450700	clustered-asparagine-rich protein, putative	45674	2	2	2	0
PBANKA_0212100	eukaryotic translation initiation factor 2 subunit alpha	37376	2	0	3	0
PBANKA_0404600	activator of Hsp90 ATPase, putative	41217	2	0	2	0
PBANKA_0410600	60S ribosomal protein L26, putative	14790	2	0	2	0
PBANKA_0417500	60S ribosomal protein L32, putative	15523	2	0	5	0
PBANKA_0418200	ras-related protein RAB7, putative	23717	2	0	3	0
PBANKA_0518700	methionine--tRNA ligase, putative	104701	2	0	3	0
PBANKA_0605300	eukaryotic translation initiation factor 5, putative	58938	2	0	3	0
PBANKA_0609900	heat shock protein DNAJ homologue Pfj4, putative	27878	2	0	5	0
PBANKA_0611600	ribonucleoside-diphosphate reductase large subunit, putative	97050	2	0	2	0
PBANKA_0704100	ubiquitin conjugation factor E4 B, putative	142255	2	0	3	0
PBANKA_0708000	protein transport protein SEC23, putative	86136	2	0	6	0
PBANKA_0718800	small GTP-binding protein sar1, putative	21915	2	0	4	0
PBANKA_0721700	ran-specific GTPase-activating protein 1, putative	32079	2	0	2	0
PBANKA_0804000	60S ribosomal protein L37, putative	10579	2	0	2	0
PBANKA_0827500	glutamine-dependent NAD(+) synthetase, putative	101530	2	0	5	0
PBANKA_0835300	V-type proton ATPase subunit E, putative	27262	2	0	2	0
PBANKA_0928200	conserved protein, unknown function	93717	2	0	2	0
PBANKA_0937700	60S ribosomal protein L36, putative	12726	2	0	2	0
PBANKA_0940900	RuvB-like helicase 2, putative	53405	2	0	8	0
PBANKA_1004000	cytosolic glyoxalase II, putative	30361	2	0	3	0
PBANKA_1008200	cGMP-dependent protein kinase	97900	2	0	7	0
PBANKA_1010600	calmodulin, putative	16934	2	0	2	0
PBANKA_1039600	26S proteasome regulatory subunit RPN6, putative	73144	2	0	4	0
PBANKA_1103400	60S ribosomal protein L31, putative	13982	2	0	4	0
PBANKA_1137900	proliferating cell nuclear antigen 1, putative	30674	2	0	2	0
PBANKA_1138200	RuvB-like helicase 3, putative	53846	2	0	5	0
PBANKA_1140600	DNA-directed RNA polymerases I, II, and III subunit RPABC1, putative	24041	2	0	5	0
PBANKA_1204400	DNA/RNA-binding protein Alba 3, putative	11990	2	0	5	0
PBANKA_1205000	single-strand telomeric DNA-binding protein GBP2, putative	27843	2	0	5	0
PBANKA_1234800	40S ribosomal protein S9, putative	22145	2	0	4	0
PBANKA_1305100	60S ribosomal protein L1, putative	24819	2	0	5	0
PBANKA_1320900	thioredoxin 1, putative	11638	2	0	2	0
PBANKA_1324400	60S ribosomal protein L27, putative	16864	2	0	9	0
PBANKA_1343300	proteasome subunit beta type-7, putative	29811	2	0	3	0
PBANKA_1347700	isoleucine--tRNA ligase, putative	151131	2	0	3	0
PBANKA_1406800	40S ribosomal protein S27, putative	9200	2	0	3	0
PBANKA_1411300	eukaryotic translation initation factor 4 gamma, putative	118027	2	0	8	0

### Sheet: PP1-Gametocytes 11 min
Gene ID	Product Description	MW	PP1GFP			WTGFP
PlasmoDB ID	Proteins pulled down by PP1GFP	Dalton	MS18-174	MS19-084	MS19-188	MS19-125
PBANKA_1028300	serine/threonine protein phosphatase PP1	34963	23	33	26	0
PBANKA_0702800	protein disulfide isomerase	55410	23	2	2	0
PBANKA_0203000	chromatin assembly factor 1 protein WD40 domain, putative	50531	20	9	6	0
PBANKA_0604300	tetratricopeptide repeat protein, putative	38781	15	11	10	0
PBANKA_1303800	triosephosphate isomerase, putative	27842	15	4	3	0
PBANKA_0823400	phosphoglycerate kinase, putative	45494	14	11	8	0
PBANKA_0601600	conserved protein, unknown function	201925	12	22	24	0
PBANKA_0930300	GTP-binding nuclear protein RAN/TC4, putative	24886	12	9	10	0
PBANKA_1450200	serine hydroxymethyltransferase, putative	49624	12	5	6	0
PBANKA_0516600	leucine-rich repeat protein	36735	11	22	25	0
PBANKA_1218500	protein phosphatase inhibitor 2, putative	16664	10	9	9	0
PBANKA_1003800	V-type proton ATPase subunit B, putative	55828	10	2	4	0
PBANKA_0406500	T-complex protein 1 subunit eta, putative	59624	9	9	12	0
PBANKA_0819900	nucleosome assembly protein	31688	8	10	10	0
PBANKA_1219300	heat shock protein 110, putative	94897	8	8	13	0
PBANKA_1216500	peptidyl-prolyl cis-trans isomerase, putative	18818	8	2	3	0
PBANKA_1113000	purine nucleoside phosphorylase, putative	27007	7	9	11	0
PBANKA_1218200	T-complex protein 1 subunit epsilon, putative	59183	6	8	9	0
PBANKA_0107400	ornithine aminotransferase, putative	46323	6	4	4	0
PBANKA_1438000	cAMP-dependent protein kinase regulatory subunit, putative	49671	6	2	0	0
PBANKA_1024900	DNA replication licensing factor MCM2, putative	111365	5	16	10	0
PBANKA_0803100	DNA replication licensing factor MCM7, putative	94671	5	13	12	0
PBANKA_1131600	DNA replication licensing factor MCM6, putative	107056	5	12	3	0
PBANKA_1016700	leucine-rich repeat protein	32727	5	8	7	0
PBANKA_1010500	Hsp70/Hsp90 organizing protein, putative	65643	5	3	0	0
PBANKA_0816400	ATP-dependent 6-phosphofructokinase, putative	146764	4	9	9	0
PBANKA_1122900	hexokinase, putative	55458	4	6	4	0
PBANKA_1117700	malate dehydrogenase, putative	34313	4	5	4	0
PBANKA_1209400	inner membrane complex sub-compartment protein 1	16417	4	4	0	0
PBANKA_1452600	calcyclin binding protein, putative	26602	4	4	3	0
PBANKA_1237800	multidrug resistance protein 1, putative	160936	4	2	0	0
PBANKA_1415600	DNA replication licensing factor MCM4, putative	107501	3	13	14	0
PBANKA_0917900	26S protease regulatory subunit 6A, putative	50976	3	9	0	0
PBANKA_1318400	6-phosphogluconate dehydrogenase, decarboxylating, putative	53356	3	9	7	0
PBANKA_1352000	elongation factor 1-gamma, putative	46785	3	8	8	0
PBANKA_0306800	ATP-dependent RNA helicase UAP56, putative	53030	3	5	3	0
PBANKA_0804300	DNA mismatch repair protein MSH2	98110	3	4	2	0
PBANKA_0515400	conserved Plasmodium protein, unknown function	77377	3	2	9	0
PBANKA_1029400	conserved Plasmodium protein, unknown function	40224	3	2	3	0
PBANKA_1449000	microgamete surface protein MiGS, putative	65381	3	2	0	0
PBANKA_1456200	rab specific GDP dissociation inhibitor, putative	52035	3	2	3	0
PBANKA_0107300	T-complex protein 1 subunit zeta, putative	61432	2	8	5	0
PBANKA_1458800	kinesin, putative	164999	2	7	2	0
PBANKA_1445100	ATP-dependent protease subunit ClpQ, putative	22889	2	5	0	0
PBANKA_0202700	kinesin-8, putative	168815	2	4	2	0
PBANKA_0602700	nucleosome assembly protein, putative	40318	2	3	3	0
PBANKA_0814200	elongation factor 1-beta, putative	30031	2	3	5	0
PBANKA_1116800	conserved protein, unknown function	53339	2	3	3	0
PBANKA_1117000	histone H2A, putative	14221	2	3	2	0
PBANKA_0108800	histone H3, putative	15445	2	2	0	0
PBANKA_0204200	tubulin-specific chaperone a, putative	19164	2	2	0	0
PBANKA_0515500	protein phosphatase inhibitor 3, putative	13065	2	2	3	0
PBANKA_0609900	heat shock protein DNAJ homologue Pfj4, putative	27878	2	2	0	0
PBANKA_0912100	casein kinase 1, putative	37672	2	2	0	0
PBANKA_0316000	replication factor C subunit 1, putative	99232	2	0	0	0
PBANKA_0506700	citrate synthase, mitochondrial, putative	65199	2	0	0	0
PBANKA_1134200	pyrroline-5-carboxylate reductase, putative	28328	2	0	0	0
PBANKA_1306200	tRNA import protein tRIP	46173	2	0	2	0
PBANKA_1317400	HSP90 co-chaperone p23, putative	28116	2	0	0	0
PBANKA_1338400	V-type proton ATPase subunit G, putative	14050	2	0	3	0
PBANKA_1432200	male development gene 1	24285	2	0	0	0
PBANKA_1340100	L-lactate dehydrogenase	34423	0	14	16	0
PBANKA_0607400	protein phosphatase PPM11, putative	162055	0	5	0	0
PBANKA_1232200	FACT complex subunit SPT16	127562	0	5	0	0
PBANKA_1105100	DNA mismatch repair protein MSH6, putative	142646	0	4	0	0
PBANKA_1115200	conserved Plasmodium protein, unknown function	132835	0	4	0	0
PBANKA_1206100	eukaryotic translation initiation factor 3 subunit D, putative	62206	0	4	0	0
PBANKA_0408400	phosphoglycerate mutase, putative	126176	0	3	0	0
PBANKA_0811300	exportin-7, putative	134690	0	3	2	0
PBANKA_0824700	thioredoxin reductase, putative	71400	0	3	2	0
PBANKA_1138200	RuvB-like helicase 3, putative	53846	0	3	3	0
PBANKA_1424300	conserved protein, unknown function	32585	0	3	3	0
PBANKA_1458300	kinesin-13, putative	117181	0	3	3	0
PBANKA_0110400	eukaryotic translation initiation factor 3 subunit L, putative	67669	0	2	0	0
PBANKA_0308600	asparagine--tRNA ligase, putative	66453	0	2	0	0
PBANKA_0416600	replication protein A1, small fragment	56538	0	2	0	0
PBANKA_0503600	60S ribosomal protein L30e, putative	11812	0	2	2	0
PBANKA_0513900	conserved Plasmodium protein, unknown function	159820	0	2	0	0
PBANKA_0807600	40S ribosomal protein S11, putative	18719	0	2	2	0
PBANKA_0917400	armadillo repeat protein PF16	57748	0	2	2	0
PBANKA_0925400	dynein heavy chain, putative	604545	0	2	0	0
PBANKA_0939000	mechanosensitive ion channel protein, putative	197372	0	2	0	0
PBANKA_1008200	cGMP-dependent protein kinase	97900	0	2	2	0
PBANKA_1009500	glutamate synthase [NADH], putative	336291	0	2	0	0
PBANKA_1011400	DNA topoisomerase 2, putative	168616	0	2	0	0
PBANKA_1117500	ribosomal protein L27a, putative	16836	0	2	0	0
PBANKA_1205000	single-strand telomeric DNA-binding protein GBP2, putative	27843	0	2	2	0
PBANKA_1242300	Hsc70-interacting protein, putative	47687	0	2	6	0
PBANKA_1326800	replication factor C subunit 3, putative	39319	0	2	0	0
PBANKA_1411300	eukaryotic translation initation factor 4 gamma, putative	118027	0	2	2	0
PBANKA_0310800	RTR1 domain-containing protein, putative	97344	0	0	7	0
