## Supplementary material for "Protein Phosphatase 1 regulates atypical mitotic and meiotic division in *Plasmodium* sexual stages": Table S3

### Sheet: Primers used in PP1 study
Name	Sequence (5’ to 3’)	Notes
Primers used for PP1GFP tag construct
T0411	CCCCGGTACCGTGGAGATATTCATGGACAG	KpnI site underlined
T0412	CCCCGGGCCCTGTCGTTATTTTTTTTTTTTCAACTG	ApaI site underlined
IntP6tg	GACCAGGGAAAAATGTAAATTTG
ol492	ACGCTGAACTTGTGGCCG
Primers used for PP1AID
Primer1	gaggaacaagaccagggaaa
Primer2:	TCTGTCATTTTCCCCCCATCC
Primer3	CAGATTCAGCTCGACACTGC
Primers used for PP1PTD construct
PTD0361	GAGACCGCGGAGCCAAAATACAACAAACACAAAAA	SacII site underlined
PTD0362	GAGACTGCAGAATAAAAGTTACTATATTTTAAATTATGTCAGTTTG	PstI site underlined
PTD0363	GAGACTCGAGATGGCATTAGAAATAGATATAGATAATG	XhoI site underlined
PTD0364	GAGAGCGGCCGCGTTAACCCACCATGCATAC	NotI site underlined
5'-intPTD36	GTTATATGGTTTCTAAAGTATTTGATTTAG
3'-intPTD36	ACACCTCTGTCATTTTCCCCC
5'-intPTD	TCTACTTTATTTGCTAATTCTGG
3'-intPTama1	TGTGTATATATAAGTATTGTATGGTAATTG
Primers used for qRT PCR
hsp70 FW	GTATTATTAATGAACCCACCGCT	PBANKA_0818900
hsp70 RV	GAAACATCAAATGTACCACCTCC
arginyl-tRNA FW	TTGATTCATGTTGGATTTGGCT	PBANKA_1434200
arginyl-tRNA RV	ATCCTTCTTTGCCCTTTCAG
P6 FW	TCTTATATGCAGAGCACACCA	PBANKA_1028300
P6 RV	TTCATCAACACTCATCATAGCC
CDPK3FW	GATAGTGATGGTAGTGGTAGAATAG	PBANKA_040820
CDPK3RV	CCATTATAAAGTATATGTGCTAATTCTGC
ARK1 FW	AGACCACCTTTTGGATCAACC	PBANKA_010410
ARK1 RV	CTGAAAATAATTGGCTCCAGTG
NEK 2 FW	AGAGGCATTTATTGAAGACGG	PBANKA_1240700
NEK 2 RV	GCTGTAATTATCTGTAGCAACCA
NEK 4 FW	CTTCAGATGTATGGGCTATTGG	PBANKA_0616700
NEK 4 RV	TTCCCTTTGTTGAATGAAATGG
GAPM2 FW	ACGCGGCGAAAATCATACTC	PBANKA_0523900
GAPM2 RV	ACATTCGGGGCCTGCATATA
MTIP FW	GTTAGCTCCATCAAGTAAGGATGA	PBANKA_145950
MTIP RV	GTTAAGAAACCAGTTGTATTGGTATC
GAP 45 FW	CACAATTAACCTTATCTACCGATGC	PBANKA_143760
GAP 45 RV	CACATGGAGTGGTAGATTTATATGTA
CDC20 FW	ATGTTTGGTAACTATTTGGCGG	PBANKA_0510600
CDC20 RV	ATCCCATATTTCTACTGCACCA
CELTOS FW	AGATTAGGATTGGAGCCAGTTGA	PBANKA_143230
CELTOS RV	CACTAACTGGCTTGTGAACGG
PSOP6 FW	GTTGAAGATACACAAGAAGTACTTG	PBANKA_112900
PSOP6 RV	CTGAAGCAAGAATATCCTGAATTC
SOAP FW	AAGGCATCTTCACGATCCGA	PBANKA_1037800
SOAP RV	TTAGTCCCTTTGCATGTGCG
KINESIN 5 FW	CAGTAGCGGATGTACTACAAAGGA	PBANKA 080770
KINESIN 5 RV	TGCTAGGCACATTTGGATTGTTT
KINESIN 8B FW	CGAAGGAGGGTTCTCCTAATG	PBANKA_020270
KINESIN 8B RV	TGGTGTCCTTCCCTTTCCTG
KINESIN8X FW	ACCCTTGATTCCTCATGTCTTCAA	PBANKA_080590
KINESIN 8X RV	TTTTTCCTGAGCCGGTTGCT
DYNEIN822900FW	AACAAAGCGGGGATGGAATC	PBANKA_0822900
DYNEIN822900RV	TCTTCTCCTCTGCATGCTTCA
